# Cross-disorder genetic analysis of immune diseases reveals distinct disease groups and associated genes that converge on common pathogenic pathways

**DOI:** 10.1101/2022.10.03.510292

**Authors:** Pietro Demela, Nicola Pirastu, Blagoje Soskic

**Affiliations:** Human Technopole, Viale Rita Levi-Montalcini 1, 20157 Milan

## Abstract

Genome-wide association studies (GWAS) have mapped thousands of susceptibility loci associated with immune-mediated diseases, many of which are shared across multiple diseases. To assess the extent of the genetic sharing across nine immune-mediated diseases we applied genomic structural equation modelling (genomic SEM) to GWAS data. By modelling the genetic covariance between these diseases, we identified three distinct groups: gastrointestinal tract diseases, rheumatic and systemic diseases, and allergic diseases. We identified 92, 103 and 91 genetic loci that predispose to each of these disease groups, with only 12 of them being shared across groups. Although loci associated with each of these disease groups were highly specific, they converged on perturbing the same pathways, primarily T cell activation and cytokine signalling. Finally, to assess whether variants associated with each disease group modulate gene expression in immune cells, we tested for colocalization between loci and single-cell eQTLs derived from peripheral blood mononuclear cells. We identified the causal route by which 47 loci contribute to predisposition to these three disease groups. In addition, given that the assessed variants are pleiotropic, we found evidence for eight of these genes being strong candidates for drug repurposing. Taken together, our data suggest that different constellations of diseases have distinct patterns of genetic association, but that associated loci converge on perturbing different nodes in a common set of T cell activation and signalling pathways.
