## supplementary tables for "Cross-disorder genetic analysis of immune diseases reveals distinct disease groups and associated genes that converge on common pathogenic pathways": Supplementary_table_1.xlsx

### Sheet: Summary_statistics_traits
Table of GWAS used in this study.
Trait	Effective sample size	N° of cases	N° of controls	Sample size (cases + controls)	Ancestry	GWAS catalog	Link to Summary Stats	Genome build	Reference
Crohn's disease (CD)	33924	12194	28072	40266	European	https://www.ebi.ac.uk/gwas/publications/28067908	http://ftp.ebi.ac.uk/pub/databases/gwas/summary_statistics/GCST004001-GCST005000/GCST004132/cd_build37_40266_20161107.txt.gz	build 37	De Lange, K. M., Moutsianas, L., Lee, J. C., Lamb, C. A., Luo, Y., Kennedy, N. A., ... & Barrett, J. C. (2017). Genome-wide association study implicates immune activation of multiple integrin genes in inflammatory bowel disease. Nature genetics, 49(2), 256-261.
Ulcerative colitis (UC)	36082.2	12366	33609	45975	European	https://www.ebi.ac.uk/gwas/publications/28067908	http://ftp.ebi.ac.uk/pub/databases/gwas/summary_statistics/GCST004001-GCST005000/GCST004133/uc_build37_45975_20161107.txt.gz	build 37	De Lange, K. M., Moutsianas, L., Lee, J. C., Lamb, C. A., Luo, Y., Kennedy, N. A., ... & Barrett, J. C. (2017). Genome-wide association study implicates immune activation of multiple integrin genes in inflammatory bowel disease. Nature genetics, 49(2), 256-261.
Rheumatoid arthritis (RA)	39895	14361	43923	58284	European	https://www.ebi.ac.uk/gwas/publications/24390342	(provided by Yukinori Okada)	build 37	Okada, Y., Wu, D., Trynka, G., Raj, T., Terao, C., Ikari, K., ... & Plenge, R. M. (2014). Genetics of rheumatoid arthritis contributes to biology and drug discovery. Nature, 506(7488), 376-381.
Asthma (Ast)	NA	64538	329321	393859	European	https://www.ebi.ac.uk/gwas/studies/GCST010042	http://ftp.ebi.ac.uk/pub/databases/gwas/summary_statistics/GCST010001-GCST011000/GCST010042/HanY_prePMID_asthma_UKBB.txt.gz	build 37	Han, Y., Jia, Q., Jahani, P. S., Hurrell, B. P., Pan, C., Huang, P., ... & Allayee, H. (2020). Genome-wide analysis highlights contribution of immune system pathways to the genetic architecture of asthma. Nature communications, 11(1), 1-13.
Systemic lupus erythematosus (SLE)	13218.7	5201	9066	14267	European	https://www.ebi.ac.uk/gwas/studies/GCST003156	http://ftp.ebi.ac.uk/pub/databases/gwas/summary_statistics/GCST003001-GCST004000/GCST003156/bentham_2015_26502338_sle_efo0002690_1_gwas.sumstats.tsv.gz	build 37	Bentham, J., Morris, D. L., Cunninghame Graham, D. S., Pinder, C. L., Tombleson, P., Behrens, T. W., ... & Vyse, T. J. (2015). Genetic association analyses implicate aberrant regulation of innate and adaptive immunity genes in the pathogenesis of systemic lupus erythematosus. Nature genetics, 47(12), 1457-1464.
Primary sclerosing cholangitis (PSC)	NA	2871	12019	14890	European	https://www.ebi.ac.uk/gwas/studies/GCST004030	http://ftp.ebi.ac.uk/pub/databases/gwas/summary_statistics/GCST004001-GCST005000/GCST004030/ipscsg2016.result.combined.full.with_header.txt	build 37	Ji, S. G., Juran, B. D., Mucha, S., Folseraas, T., Jostins, L., Melum, E., ... & Anderson, C. A. (2017). Genome-wide association study of primary sclerosing cholangitis identifies new risk loci and quantifies the genetic relationship with inflammatory bowel disease. Nature genetics, 49(2), 269-273.
Juvenile idiopathic arthritis (JIA)	NA	3305	9196	12501	European	https://www.ebi.ac.uk/gwas/studies/GCST90010715	http://ftp.ebi.ac.uk/pub/databases/gwas/summary_statistics/GCST90010001-GCST90011000/GCST90010715/GCST90010715_buildGRCh37.tsv	build 37	López-Isac, E., Smith, S. L., Marion, M. C., Wood, A., Sudman, M., Yarwood, A., ... & Bowes, J. (2021). Combined genetic analysis of juvenile idiopathic arthritis clinical subtypes identifies novel risk loci, target genes and key regulatory mechanisms. Annals of the rheumatic diseases, 80(3), 321-328.
Type 1 diabetes (T1D)	46453.2	18942	501638	520580	European	https://www.ebi.ac.uk/gwas/studies/GCST90014023	http://ftp.ebi.ac.uk/pub/databases/gwas/summary_statistics/GCST90014001-GCST90015000/GCST90014023/GCST90014023_buildGRCh38.tsv	build 38	Chiou, J., Geusz, R. J., Okino, M. L., Han, J. Y., Miller, M., Melton, R., ... & Gaulton, K. J. (2021). Interpreting type 1 diabetes risk with genetics and single-cell epigenomics. Nature, 594(7863), 398-402.
Atopic dermatitis/ eczema (Ecz)	85004	22474	774187	796661	European	https://www.ebi.ac.uk/gwas/studies/GCST90027161	http://ftp.ebi.ac.uk/pub/databases/gwas/summary_statistics/GCST90027001-GCST90028000/GCST90027161/GCST90027161_buildGRCh38.tsv.gz	build 38	Sliz, E., Huilaja, L., Pasanen, A., Laisk, T., Reimann, E., Mägi, R., ... & Estonian Biobank Research Team. (2022). Uniting biobank resources reveals novel genetic pathways modulating susceptibility for atopic dermatitis. Journal of Allergy and Clinical Immunology, 149(3), 1105-1112.
Psoriasis	43401	15967	28194	44161	European	https://www.ebi.ac.uk/gwas/studies/GCST90019016	http://ftp.ebi.ac.uk/pub/databases/gwas/summary_statistics/GCST90019001-GCST90020000/GCST90019016/GCST90019016_buildGRCh37.tsv	build 37	Stuart, P. E., Tsoi, L. C., Nair, R. P., Ghosh, M., Kabra, M., Shaiq, P. A., ... & Elder, J. T. (2022). Transethnic analysis of psoriasis susceptibility in South Asians and Europeans enhances fine mapping in the MHC and genome wide. Human Genetics and Genomics Advances, 3(1), 100069.
Allergies	206238	96794	145775	(without 23andMe) 242569	European	https://www.ebi.ac.uk/gwas/studies/GCST005038	http://ftp.ebi.ac.uk/pub/databases/gwas/summary_statistics/GCST005001-GCST006000/GCST005038/SHARE-without23andMe.LDSCORE-GC.SE-META.v0.gz	build 37	Ferreira, M. A., Vonk, J. M., Baurecht, H., Marenholz, I., Tian, C., Hoffman, J. D., ... & Paternoster, L. (2017). Shared genetic origin of asthma, hay fever and eczema elucidates allergic disease biology. Nature genetics, 49(12), 1752-1757.
Lymphocyte counts	NA	NA	NA	408112	European	https://www.ebi.ac.uk/gwas/studies/GCST90002388	http://ftp.ebi.ac.uk/pub/databases/gwas/summary_statistics/GCST90002001-GCST90003000/GCST90002388/GCST90002388_buildGRCh37.tsv	build 37	Vuckovic, D., Bao, E. L., Akbari, P., Lareau, C. A., Mousas, A., Jiang, T., ... & Soranzo, N. (2020). The polygenic and monogenic basis of blood traits and diseases. Cell, 182(5), 1214-1231.
Monoyte counts	NA	NA	NA	408112	European	https://www.ebi.ac.uk/gwas/studies/GCST90002393	http://ftp.ebi.ac.uk/pub/databases/gwas/summary_statistics/GCST90002001-GCST90003000/GCST90002393/GCST90002393_buildGRCh37.tsv	build 37	Vuckovic, D., Bao, E. L., Akbari, P., Lareau, C. A., Mousas, A., Jiang, T., ... & Soranzo, N. (2020). The polygenic and monogenic basis of blood traits and diseases. Cell, 182(5), 1214-1231.
Eosinophil counts	NA	NA	NA	408112	European	https://www.ebi.ac.uk/gwas/studies/GCST90002381	http://ftp.ebi.ac.uk/pub/databases/gwas/summary_statistics/GCST90002001-GCST90003000/GCST90002381/GCST90002381_buildGRCh37.tsv	build 37	Vuckovic, D., Bao, E. L., Akbari, P., Lareau, C. A., Mousas, A., Jiang, T., ... & Soranzo, N. (2020). The polygenic and monogenic basis of blood traits and diseases. Cell, 182(5), 1214-1231.
