## supplementary tables for "Cross-disorder genetic analysis of immune diseases reveals distinct disease groups and associated genes that converge on common pathogenic pathways": Supplementary_table_2.xlsx

### Sheet: Supplementary_table_2
Table of significant genomic regions in immune latent factors. OTHA is the effect allele.
CHR	START	END	LEAD_SNP	BP	OTHA	REFA	BETA	SE	P-VALUE	FACTOR	GENOMIC_REGION(CHR_START_END)
1	8189392	8289252	rs7524364	8286009	A	G	-0.206717	0.036997	2.30522e-08	Fgut	1_8189392_8289252
1	67392496	68018455	rs7547569	67731368	C	T	-1.27806	0.105997	1.77001e-33	Fgut	1_67392496_68018455
1	150546865	150950585	rs1336900	150679033	A	G	-0.182316	0.0297827	9.26821e-10	Fgut	1_150546865_150950585
1	151792814	151792814	rs949969	151792814	A	G	0.196057	0.0352654	2.70583e-08	Fgut	1_151555701_153315579
1	155033308	155822971	rs12411216	155164480	A	C	-0.163241	0.028962	1.73668e-08	Fgut	1_155033308_155822971
1	161299409	161646807	rs60574804	161478169	A	G	0.226727	0.0399824	1.42238e-08	Fgut	1_161299409_161646807
1	172807254	172870991	rs6704109	172857050	T	C	0.197326	0.0316919	4.77258e-10	Fgut	1_172630454_173172158
1	197342380	197814607	rs2477077	197671115	T	C	0.190922	0.0335492	1.26436e-08	Fgut	1_197342380_197814607
1	200697265	201031307	rs35730213	200874229	C	G	-0.267519	0.0341502	4.74026e-15	Fgut	1_200697265_201031307
1	206896255	206970202	rs3024493	206943968	A	C	0.375753	0.042072	4.21471e-19	Fgut	1_206896255_206970202
2	25012072	25466888	rs2891409	25017357	T	G	-0.194675	0.0328703	3.17008e-09	Fgut	2_25012072_25466888
2	28608504	28652023	rs11677002	28614401	C	T	-0.178478	0.0294249	1.31519e-09	Fgut	2_28608504_28652023
2	43449385	43885125	rs12467420	43831150	A	G	0.221881	0.0406242	4.7135e-08	Fgut	2_43449385_43885125
2	61096480	61883923	rs67927699	61187415	C	G	0.30733	0.0335508	5.18368e-20	Fgut	2_61096480_61883923
2	102613299	102661613	rs757918	102613299	T	C	-0.158505	0.0286005	2.98971e-08	Fgut	2_102613299_102661613
2	102917234	103176797	rs59247511	102954190	C	T	-0.175695	0.0285688	7.75454e-10	Fgut	2_102711172_103268511
2	182308836	182333447	rs4667282	182312809	A	T	-0.196026	0.0297724	4.57488e-11	Fgut	2_182308836_182333447
2	234142691	234386803	rs10192579	234146302	G	T	0.268833	0.0318434	3.11022e-17	Fgut	2_234142691_234386803
3	48541016	50290016	rs1131095	49714225	C	T	0.436078	0.0416833	1.29513e-25	Fgut	3_48541016_50290016
3	188401160	188401160	rs56116661	188401160	T	C	-0.227962	0.0380756	2.13632e-09	Fgut	3_188401160_188493101
4	123010587	123561436	rs17388568	123329362	A	G	0.203585	0.0322724	2.82079e-10	Fgut	4_122969004_123720933
5	38865916	38867732	rs395157	38867732	T	C	0.164809	0.0289438	1.24038e-08	Fgut	5_38865916_38867732
5	39721625	40914326	rs11742570	40410584	C	T	0.371222	0.0361968	1.11614e-24	Fgut	5_39721625_40914326
5	96200770	96372165	rs251340	96236412	G	A	-0.169643	0.0283853	2.28071e-09	Fgut	5_96200770_96372165
5	129813764	129813764	rs55975060	129813764	C	T	0.172641	0.0312591	3.33425e-08	Fgut	5_129723552_130276892
5	130380957	131040552	rs4706020	130674076	A	G	0.197157	0.0304245	9.15936e-11	Fgut	5_130380957_131040552
5	131336287	132132647	rs35260072	131630852	C	A	0.285441	0.03191	3.71243e-19	Fgut	5_131336287_132233230
5	141466066	141615189	rs1062158	141523000	T	C	0.175903	0.0297115	3.21221e-09	Fgut	5_141466066_141615189
5	150170609	150392492	rs9637870	150227615	A	G	0.383501	0.0518775	1.44165e-13	Fgut	5_150170609_150392492
5	158513125	158919601	rs755374	158829294	T	C	0.367737	0.0364379	5.98346e-24	Fgut	5_158513125_158919601
6	14711961	14725236	rs9367849	14724982	G	C	-0.211094	0.0379052	2.56204e-08	Fgut	6_14711961_14725236
6	20622254	20941064	rs4712528	20678430	C	G	0.201504	0.0346795	6.22969e-09	Fgut	6_20622254_20941064
6	21372975	21462277	rs9466056	21384613	G	A	-0.173328	0.0295721	4.59497e-09	Fgut	6_21372975_21462277
6	27877985	28194629	rs9461443	28194629	T	A	0.246026	0.0382721	1.29009e-10	Fgut	6_27633018_28456854
6	31464029	31466057	rs2534676	31464029	T	C	0.199195	0.0322201	6.31629e-10	Fgut	6_31321211_31560910
6	106435269	106579332	rs12203431	106460879	G	A	0.209198	0.0309298	1.34586e-11	Fgut	6_106435269_106579332
6	111605584	111941286	rs34190331	111840820	A	G	0.304635	0.0535188	1.25475e-08	Fgut	6_111605584_111941286
6	167348416	167523395	rs400837	167411008	C	T	0.205393	0.0290337	1.50196e-12	Fgut	6_167348416_167523395
7	50269672	50323174	rs1026422	50319807	A	G	0.164418	0.0289967	1.4259e-08	Fgut	7_50258234_50324234
8	126528004	126591392	rs1551398	126540051	A	G	0.199431	0.0301908	3.95677e-11	Fgut	8_126528004_126591392
9	4963838	5270603	rs3780366	5068596	C	T	0.307147	0.0354832	4.88068e-18	Fgut	9_4963838_5270603
9	117491057	117655707	rs10114470	117547772	C	T	0.300977	0.0347454	4.62033e-18	Fgut	9_117491057_117655707
9	139266405	139352946	rs10781500	139269338	T	C	0.331652	0.0337628	8.96216e-23	Fgut	9_139266405_139352946
10	30690289	30794155	rs306587	30722908	C	G	0.183054	0.0295574	5.8965e-10	Fgut	10_30690289_30794155
10	35267866	35554054	rs2384352	35492832	G	A	0.210967	0.0309993	1.00675e-11	Fgut	10_35267866_35554054
10	64369001	64669400	rs10822050	64438771	C	T	0.283254	0.0316331	3.41778e-19	Fgut	10_64369001_64669400
10	81032532	81067040	rs1250573	81042475	A	G	-0.204252	0.0319704	1.67187e-10	Fgut	10_81032532_81067040
10	101271789	101327851	rs6584282	101286495	G	A	-0.342343	0.0343559	2.1775e-23	Fgut	10_101271789_101327851
10	112182708	112185596	rs10884966	112185596	A	G	0.183262	0.0312592	4.55516e-09	Fgut	10_112182708_112185596
11	76125116	76336209	rs61893460	76291154	A	G	0.300393	0.0320739	7.55904e-21	Fgut	11_76000781_76405613
12	40396449	40952143	rs11564236	40828306	T	A	0.669204	0.0936515	8.95505e-13	Fgut	12_40396449_40952143
12	68474095	68592370	rs10784670	68474095	G	A	-0.186634	0.0291605	1.55135e-10	Fgut	12_68474095_68592370
12	111865049	112200150	rs3184504	111884608	C	T	-0.19649	0.0303624	9.70412e-11	Fgut	12_110819139_113206306
12	112486818	113206306	rs17696736	112486818	G	A	0.182271	0.0299085	1.09925e-09	Fgut	12_110819139_113206306
14	69222144	69306338	rs17835641	69274566	C	G	-0.168484	0.0287497	4.61784e-09	Fgut	14_68728425_69311424
14	88366104	88555206	rs4462528	88426297	C	T	0.32442	0.0483447	1.93877e-11	Fgut	14_88366104_88555206
16	11344903	11707633	rs415595	11363692	G	A	-0.169596	0.0293595	7.62599e-09	Fgut	16_11020255_11707633
16	28490517	29002706	rs7191618	28565667	G	C	0.20058	0.0297668	1.60153e-11	Fgut	16_28490517_29002706
16	50342658	50371738	rs11644386	50371738	C	T	-0.216639	0.0389642	2.69859e-08	Fgut	16_50342658_50371738
16	50673651	50846162	rs12925755	50846162	A	C	-0.246846	0.033552	1.87944e-13	Fgut	16_50673651_50846162
17	32563831	32706889	rs3091315	32593665	G	A	-0.214895	0.0327657	5.43388e-11	Fgut	17_32563831_32706889
17	40395267	40791178	rs6503695	40499533	C	T	-0.22182	0.0311495	1.07042e-12	Fgut	17_40395267_40791178
17	70624031	70642923	rs7210086	70641698	C	A	-0.225797	0.0369315	9.71966e-10	Fgut	17_70624031_70642923
18	12745889	12882359	rs12967678	12805388	A	G	0.344805	0.045591	3.93862e-14	Fgut	18_12745889_12901201
19	1095514	1186316	rs4807570	1123652	A	G	0.257373	0.0359195	7.76281e-13	Fgut	19_1095514_1186316
19	10423815	10685859	rs11669299	10496621	T	C	-0.22871	0.0368868	5.63519e-10	Fgut	19_10397403_10685859
19	33755525	33761733	rs10412166	33758201	A	G	0.214411	0.0310213	4.78757e-12	Fgut	19_33755525_33761733
20	62212928	62480649	rs2297434	62294015	T	C	0.211675	0.0300689	1.92711e-12	Fgut	20_62212928_62480649
21	16710026	16836917	rs60773275	16835352	A	T	-0.337818	0.036762	3.95287e-20	Fgut	21_16710026_16836917
22	21916166	21984379	rs5754100	21916166	C	T	0.279943	0.0387662	5.1487e-13	Fgut	22_21916166_21984379
22	30130115	30577771	rs5752968	30233446	G	A	-0.179647	0.0321773	2.36353e-08	Fgut	22_29920298_30599596
22	39631963	39830123	rs2143178	39660829	C	T	-0.351193	0.0425261	1.47765e-16	Fgut	22_39631963_39830123
1	25292668	25305673	rs1609996	25301869	C	T	0.147125	0.0251372	4.83193e-09	Faid	1_25202311_25305673
1	38253716	38652792	rs12742756	38347417	G	A	-0.159868	0.0275443	6.47341e-09	Faid	1_38253716_38652792
1	92559886	92938085	rs7511656	92666980	A	T	0.146445	0.0259912	1.75668e-08	Faid	1_92559886_92938085
1	113759855	114651076	rs2358994	114429461	A	G	0.685247	0.0582182	5.55076e-32	Faid	1_113759855_114651076
1	117262791	117264336	rs624988	117263790	C	T	-0.148099	0.0256695	7.95214e-09	Faid	1_117262791_117264336
1	173306646	173350479	rs10912600	173338708	C	T	0.168049	0.0306967	4.38795e-08	Faid	1_173306646_173350479
2	100636757	100871361	rs10865035	100835734	G	A	-0.177182	0.0265432	2.46817e-11	Faid	2_100636757_100871361
2	163024377	163207480	rs3788964	163207480	C	T	-0.220421	0.0348551	2.5501e-10	Faid	2_163024377_163207480
2	191163706	192004445	rs7601754	191940451	A	G	0.391824	0.0447585	2.05612e-18	Faid	2_191163706_192004445
2	204450734	204804955	rs3087243	204738919	A	G	-0.346822	0.0339216	1.54456e-24	Faid	2_204450734_204804955
3	159720271	159737535	rs2366644	159736572	G	T	-0.145114	0.0264652	4.17637e-08	Faid	3_159720271_159737535
4	10702156	10729772	rs4269168	10722604	A	C	0.156703	0.0270092	6.55922e-09	Faid	4_10702156_10729772
4	26072449	26126576	rs6848239	26114046	G	A	0.243493	0.0325781	7.77188e-14	Faid	4_26072449_26126576
4	122984633	123557430	rs72669172	123472816	T	C	0.151897	0.0273159	2.68621e-08	Faid	4_122969004_123720933
4	166496803	166584009	rs1246904	166560583	T	A	-0.175751	0.031105	1.60215e-08	Faid	4_166496803_166584009
5	35820893	35953949	rs1008756	35905927	C	A	0.1319	0.0241513	4.72399e-08	Faid	5_35820893_36160668
5	55435220	55567087	rs6873385	55436851	A	T	-0.324646	0.0415641	5.68597e-15	Faid	5_55435220_55567087
5	102596720	102681586	rs376286	102599390	A	G	-0.154253	0.0279884	3.56121e-08	Faid	5_102596720_102681586
5	150436503	150458146	rs4958880	150438477	A	C	0.181768	0.0332188	4.45354e-08	Faid	5_150436503_150458146
6	382559	451895	rs9328192	434364	G	A	0.154903	0.0247795	4.0724e-10	Faid	6_382559_451895
6	25233699	25466648	rs6935226	25452650	T	C	0.213632	0.0391168	4.72443e-08	Faid	6_25233699_25466648
6	25740760	27367824	rs17539358	26450771	T	C	0.821925	0.100184	2.32203e-16	Faid	6_25740760_27367824
6	27633018	28456854	rs2232422	28366262	A	G	-0.504613	0.0580459	3.5192e-18	Faid	6_27633018_28456854
6	29691003	29696849	rs62391802	29695921	A	C	0.859002	0.0864223	2.79997e-23	Faid	6_29691003_29696849
6	31321211	31560910	rs2534674	31465103	C	T	0.603838	0.0531205	6.08281e-30	Faid	6_31321211_31560910
6	33590291	33896526	rs11751494	33804669	G	C	1.30962	0.113866	1.29777e-30	Faid	6_33590291_33896526
6	90814199	91083880	rs1504215	91006227	A	G	0.187262	0.026577	1.84105e-12	Faid	6_90811614_91083880
6	126659043	127080700	rs9372840	126822635	C	A	0.130567	0.023323	2.16592e-08	Faid	6_126659043_127080700
6	135624811	135972600	rs2746432	135696597	T	C	-0.157003	0.0263788	2.65106e-09	Faid	6_135624811_135972600
6	137964953	138262773	rs58721818	138243739	T	C	0.649937	0.0859703	4.03004e-14	Faid	6_137964953_138262773
6	159462896	159515077	rs1994564	159514253	C	T	0.154771	0.0263184	4.08508e-09	Faid	6_159462896_159515077
7	26695215	27127696	rs7804620	26891831	G	T	-0.188596	0.0292694	1.16787e-10	Faid	7_26695215_27127696
7	50258234	50324234	rs876036	50307710	C	T	-0.155828	0.0264401	3.77819e-09	Faid	7_50258234_50324234
7	116951671	117235886	rs12706151	117094362	G	A	-0.16359	0.0280861	5.72575e-09	Faid	7_116951671_117235886
7	128565661	128736014	rs66872377	128722172	C	A	0.341814	0.0448919	2.65399e-14	Faid	7_128565661_128736014
8	10801137	11525435	rs4840568	11351019	A	G	0.238682	0.0338948	1.89722e-12	Faid	8_10801137_11525435
9	4282536	4295583	rs7034200	4289050	A	C	0.139013	0.0234179	2.917e-09	Faid	9_4282536_4295583
10	6035919	6510534	rs7090530	6110875	A	C	0.26689	0.0281689	2.67782e-21	Faid	10_6033387_6630095
10	8095340	8115362	rs570730	8106459	T	C	-0.153222	0.0253572	1.51691e-09	Faid	10_8095340_8115362
10	63795446	63840062	rs3740355	63810458	A	C	0.163801	0.0289532	1.53636e-08	Faid	10_63795446_63840062
10	90013189	90051857	rs7068821	90051035	T	G	-0.186127	0.0275676	1.46158e-11	Faid	10_90013189_90051857
11	2080612	2323029	rs11564701	2213492	C	G	-0.41438	0.0395204	1.01031e-25	Faid	11_2080612_2323029
11	64012910	64141771	rs663743	64107735	A	G	-0.200588	0.0291296	5.73673e-12	Faid	11_64012910_64141771
11	128498762	128606508	rs7119766	128498762	C	T	0.183218	0.0326216	1.94882e-08	Faid	11_128498762_128606508
12	46080292	46413593	rs6582578	46335124	T	C	-0.173881	0.030636	1.38116e-08	Faid	12_46080292_46413593
12	56364321	56518408	rs2456973	56416928	C	A	0.285851	0.0294483	2.81861e-22	Faid	12_56364321_56518408
12	110819139	113206306	rs3184504	111884608	C	T	-0.383949	0.0362848	3.62861e-26	Faid	12_110819139_113206306
14	68728425	69311424	rs17106304	69260511	G	C	0.176368	0.025884	9.50536e-12	Faid	14_68728425_69311424
14	101300567	101323211	rs56994090	101306447	C	T	-0.155744	0.024349	1.59179e-10	Faid	14_101300567_101323211
15	38820647	38939085	rs56059718	38836777	A	C	0.208722	0.0322339	9.46666e-11	Faid	15_38820647_38939085
15	69964858	70048157	rs7170107	70010647	T	C	0.189278	0.029645	1.71613e-10	Faid	15_69964858_70048157
15	79222924	79239449	rs2289702	79237293	T	C	-0.237908	0.0399049	2.49368e-09	Faid	15_79222924_79239449
16	11020255	11477068	rs34306440	11215035	G	A	-0.254478	0.0318424	1.32976e-15	Faid	16_11020255_11707633
16	28535812	28608356	rs231974	28540322	T	A	0.204399	0.0364302	2.01505e-08	Faid	16_28490517_29002706
16	75240883	75507253	rs8056814	75252327	A	G	0.293967	0.0430152	8.25597e-12	Faid	16_75240883_75507253
17	7226957	7226957	rs35776863	7226957	A	G	0.233375	0.0350029	2.60553e-11	Faid	17_7226957_7226957
18	12745889	12901201	rs7237497	12777325	C	T	-0.354163	0.0381499	1.64073e-20	Faid	18_12745889_12901201
18	67531797	67565579	rs1124980	67548627	A	G	-0.159456	0.0258337	6.72591e-10	Faid	18_67531797_67565579
19	10397403	10619302	rs35452057	10573816	A	G	-0.250627	0.0359435	3.10708e-12	Faid	19_10397403_10685859
19	47176752	47286491	rs60652743	47205707	G	A	-0.216593	0.0334168	9.07674e-11	Faid	19_47176752_47286491
19	49206108	49229525	rs601338	49206674	A	G	0.130378	0.0230961	1.65164e-08	Faid	19_49206108_49229525
21	43815876	43877017	rs11203203	43836186	A	G	0.210061	0.0255326	1.917e-16	Faid	21_43815876_43877017
22	21916166	21984379	rs11089620	21922456	G	C	0.232937	0.0351378	3.37399e-11	Faid	22_21916166_21984379
22	29920298	30599596	rs2412975	30540590	C	T	-0.178485	0.0248762	7.23469e-13	Faid	22_29920298_30599596
22	37529724	37638289	rs229527	37581485	A	C	0.154943	0.0243399	1.9425e-10	Faid	22_37529724_37638289
22	39661032	39830123	rs909685	39747671	A	T	0.202454	0.028695	1.72138e-12	Faid	22_39631963_39830123
1	8407287	8885551	rs3795310	8431607	T	C	-0.0818563	0.0147571	2.90755e-08	Falrg	1_8407287_8885551
1	25202311	25305261	rs742230	25251424	A	G	0.092719	0.0143994	1.20205e-10	Falrg	1_25202311_25305673
1	150255587	150493925	rs7512552	150265704	C	T	0.0776221	0.0139518	2.64307e-08	Falrg	1_150255587_150493925
1	151555701	153315579	rs61812715	152711367	C	T	0.653515	0.0772098	2.58041e-17	Falrg	1_151555701_153315579
1	154397416	154555733	rs4129267	154426264	T	C	0.11403	0.0155458	2.21562e-13	Falrg	1_154397416_154555733
1	160566104	160591116	rs11265449	160582248	G	C	-0.0783126	0.0140742	2.6327e-08	Falrg	1_160566104_160591116
1	172630454	173172158	rs4916313	173164787	C	T	0.128944	0.0162522	2.12334e-15	Falrg	1_172630454_173172158
1	212846165	212879952	rs906364	212858748	C	T	0.10224	0.0185017	3.27646e-08	Falrg	1_212846165_212879952
2	8439629	8495097	rs10174949	8442248	A	G	-0.119829	0.0181511	4.06255e-11	Falrg	2_8439629_8495097
2	102711172	103268511	rs13018263	103092270	C	T	-0.216264	0.0215059	8.6424e-24	Falrg	2_102711172_103268511
2	228701168	228768551	rs2894644	228701168	A	T	0.107043	0.0168602	2.16876e-10	Falrg	2_228701168_228768551
3	32950778	33164827	rs35570272	33047662	T	G	0.0994299	0.0171223	6.35872e-09	Falrg	3_32950778_33164827
3	112511598	112682948	rs7622814	112650431	G	T	-0.0869161	0.0142448	1.05024e-09	Falrg	3_112511598_112682948
3	188401160	188493101	rs7650683	188445783	C	A	0.110755	0.0171672	1.10738e-10	Falrg	3_188401160_188493101
4	38747088	38933726	rs10012017	38784633	T	G	-0.148985	0.0233743	1.84308e-10	Falrg	4_38747088_38933726
4	122969004	123720933	rs7699742	123264485	C	T	0.141904	0.0162136	2.09283e-18	Falrg	4_122969004_123720933
5	35825573	36160668	rs6871748	35885982	C	T	-0.119761	0.0167455	8.56457e-13	Falrg	5_35820893_36160668
5	109893246	110207013	rs424543	110129335	A	G	-0.112989	0.0196301	8.61785e-09	Falrg	5_109893246_110207013
5	110468979	110590399	rs10035919	110498651	A	G	-0.304096	0.0514301	3.3632e-09	Falrg	5_110468979_110590399
5	129723552	130276892	rs55975060	129813764	C	T	-0.0894488	0.0158569	1.69054e-08	Falrg	5_129723552_130276892
5	130674076	130960231	rs4706020	130674076	A	G	-0.110098	0.0158121	3.33309e-12	Falrg	5_130380957_131040552
5	131336287	132233230	rs848	131996500	C	A	-0.220073	0.0201932	1.1734e-27	Falrg	5_131336287_132233230
5	176528106	176800361	rs6556313	176792491	G	A	0.0815599	0.0147085	2.93824e-08	Falrg	5_176528106_176800361
6	25821807	26327953	rs12346	26097046	C	T	0.0861879	0.015176	1.353e-08	Falrg	6_25740760_27367824
6	31321268	31465917	rs2534674	31465103	C	T	0.0920375	0.0149601	7.64063e-10	Falrg	6_31321211_31560910
6	90811614	91083880	rs1504215	91006227	A	G	-0.154723	0.0183505	3.4114e-17	Falrg	6_90811614_91083880
6	128055124	128294709	rs41285280	128291649	T	C	0.119946	0.0177389	1.3632e-11	Falrg	6_128055124_128294709
6	135624811	135952009	rs2614266	135716532	T	A	-0.0880793	0.0145807	1.53358e-09	Falrg	6_135624811_135972600
6	155053973	155162163	rs12201149	155162163	C	T	-0.0830298	0.0143056	6.47453e-09	Falrg	6_155053973_155162163
7	3116793	3167756	rs7787404	3143393	C	G	-0.115558	0.0172929	2.35013e-11	Falrg	7_3116793_3167756
7	20376639	20528113	rs2390314	20455978	T	A	-0.183056	0.0288965	2.37509e-10	Falrg	7_20376639_20528113
8	81092889	81325152	rs13275219	81259826	C	T	-0.160989	0.0169585	2.24201e-21	Falrg	8_81092889_81325152
9	6064071	6133014	rs343494	6070342	T	C	-0.0878805	0.0153876	1.12236e-08	Falrg	9_6064071_6133014
9	131838821	131948373	rs7029880	131880092	T	C	0.0931759	0.015756	3.34586e-09	Falrg	9_131838821_131948373
10	6033387	6184232	rs58820784	6170336	T	C	0.150758	0.0224871	2.02509e-11	Falrg	10_6033387_6630095
10	6469817	6630095	rs10906913	6628334	A	C	-0.10032	0.0157062	1.68854e-10	Falrg	10_6033387_6630095
11	36336263	36530644	rs56403503	36431969	A	G	0.271518	0.03923	4.47944e-12	Falrg	11_36336263_36530644
11	65401336	65650515	rs479844	65551957	G	A	0.140667	0.0159513	1.15944e-18	Falrg	11_65401336_65650515
11	76000781	76405613	rs7936070	76293527	T	G	0.227375	0.0194892	1.88523e-31	Falrg	11_76000781_76405613
11	118573668	118746769	rs11217066	118726753	G	T	-0.127417	0.0182437	2.86538e-12	Falrg	11_118573668_118746769
11	128131013	128433319	rs1940378	128131013	A	G	-0.124569	0.0172912	5.83913e-13	Falrg	11_128131013_128433319
12	56364321	56518408	rs1701704	56412487	G	T	0.132753	0.0171435	9.6602e-15	Falrg	12_56364321_56518408
12	57331936	57534641	rs3024971	57493727	G	T	-0.204958	0.0329655	5.05621e-10	Falrg	12_57331936_57534641
12	94548974	94614614	rs3912399	94566592	T	C	0.124051	0.0184541	1.79093e-11	Falrg	12_94548974_94614614
12	121187557	121444673	rs1718188	121343893	A	T	0.0890951	0.01431	4.78271e-10	Falrg	12_121187557_121444673
13	99774647	100217975	rs6491491	99836033	C	A	0.103959	0.0164126	2.38765e-10	Falrg	13_99774647_100217975
14	35503505	35840257	rs2010648	35604892	C	A	0.130084	0.0198106	5.156e-11	Falrg	14_35503505_35840257
14	68728425	68789983	rs3784099	68749927	A	G	0.0984173	0.0175242	1.9534e-08	Falrg	14_68728425_69311424
15	41368334	41789704	rs1942	41774423	G	A	0.0957397	0.0174469	4.0766e-08	Falrg	15_41368334_41789704
15	67441256	67670340	rs12912010	67467143	T	G	-0.129503	0.0189672	8.62718e-12	Falrg	15_67441256_67670340
16	11036296	11417682	rs2110605	11206463	A	G	-0.166552	0.0176507	3.8724e-21	Falrg	16_11020255_11707633
16	27219080	27351338	rs12923804	27284099	A	G	0.102851	0.0184721	2.57812e-08	Falrg	16_27219080_27351338
17	38724215	38826740	rs9889953	38754800	A	G	0.116847	0.0154298	3.65159e-14	Falrg	17_38724215_38826740
17	40395267	40679398	rs4029774	40428961	G	A	-0.0961177	0.0158962	1.4796e-09	Falrg	17_40395267_40791178
17	43298388	43367424	rs7225083	43337501	C	G	-0.0968589	0.0160846	1.7246e-09	Falrg	17_43298388_43367424
17	45811354	45888374	rs72833417	45873049	T	A	0.135105	0.0221103	9.93063e-10	Falrg	17_45811354_45888374
17	47222663	47677191	rs12940887	47402807	T	C	0.152193	0.0164996	2.86138e-20	Falrg	17_47222663_47677191
19	8786913	8813477	rs2918299	8787273	T	C	0.138838	0.0204024	1.01039e-11	Falrg	19_8786913_8813477
19	33721455	33721455	rs10414065	33721455	T	C	-0.223138	0.0329692	1.305e-11	Falrg	19_33721455_33721455
20	52168159	52184944	rs2904364	52178590	G	A	-0.10353	0.0184322	1.945e-08	Falrg	20_52168159_52184944
20	62309839	62386887	rs6010620	62309839	G	A	0.155964	0.0195653	1.56778e-15	Falrg	20_62212928_62480649
22	37258503	37318014	rs1807544	37311219	T	C	0.0923476	0.0150741	8.99842e-10	Falrg	22_37258503_37318014
22	41683806	42216326	rs9607816	41950897	A	G	0.111204	0.0180634	7.44432e-10	Falrg	22_41683806_42216326
