## supplementary tables for "Cross-disorder genetic analysis of immune diseases reveals distinct disease groups and associated genes that converge on common pathogenic pathways": Supplementary_table_7.xlsx

### Sheet: Supplementary_table_7
Table of significant KEGG pathways.
Pathway	Trait	P-value (adjusted)	Gene symbols
Inflammatory bowel disease	Fgut	2.693e-09	IL2, IFNG, IL12B, IL18R1, IL10, RORC, IL23R, NOD2, STAT3
Cytokine-cytokine receptor interaction	Fgut	2.267e-06	CCL7, IL2, IL26, IFNG, IL12B, IL1R2, IL18R1, TNFSF18, IL10, OSMR, IL23R, TNFSF15
Toxoplasmosis	Fgut	8.954e-06	TYK2, PPIF, IFNG, IL12B, IL10, STAT3, CIITA, IRGM
JAK-STAT signaling pathway	Fgut	0.0001874	TYK2, IL2, IFNG, IL12B, IL10, OSMR, IL23R, STAT3
Th17 cell differentiation	Fgut	0.00178	TYK2, IL2, IFNG, RORC, IL23R, STAT3
Allograft rejection	Fgut	0.002797	IL2, IFNG, IL12B, IL10
Leishmaniasis	Fgut	0.003477	IFNG, IL12B, ITGA4, IL10, FCGR2A
Tuberculosis	Fgut	0.003521	IFNG, IL12B, IL10, FCGR2A, NOD2, CIITA, CARD9
C-type lectin receptor signaling pathway	Fgut	0.01953	CYLD, IL2, IL12B, IL10, CARD9
Osteoclast differentiation	Fgut	0.04815	FOSL2, CYLD, TYK2, IFNG, FCGR2A
Th1 and Th2 cell differentiation	Faid	1.772e-05	RUNX3, IL2RB, GATA3, STAT1, IL2RA, STAT4, RBPJ
Th17 cell differentiation	Faid	0.001063	IL2RB, GATA3, STAT1, IL2RA, IRF4, IL21
Measles	Faid	0.004683	IL2RB, STAT1, FASLG, TNFAIP3, IL2RA, CD28
JAK-STAT signaling pathway	Faid	0.01162	IL2RB, STAT1, IL2RA, STAT4, IL21, PTPN2
Inflammatory bowel disease	Faid	0.02052	GATA3, STAT1, STAT4, IL21
Cytokine-cytokine receptor interaction	Falrg	1.467e-09	CSF2RB, CCL20, IL1R1, IL1RL2, IL18R1, FASLG, TNFSF4, CCR7, IL2RA, CXCR5, IL7R, IL13, CCR4, TNFRSF6B
Viral protein interaction with cytokine and cytokine receptor	Falrg	0.0003739	CCL20, IL18R1, CCR7, IL2RA, CXCR5, CCR4
Th1 and Th2 cell differentiation	Falrg	0.004117	RUNX3, PRKCQ, IL2RA, IL13, STAT5B
