## supplementary tables for "Cross-disorder genetic analysis of immune diseases reveals distinct disease groups and associated genes that converge on common pathogenic pathways": Supplementary_table_10.xlsx

### Sheet: Supplementary_table_11
Table of Mendlian Randomization results.
B	SE	PVAL	NSNP	TRAIT	GENE	CELL_TYPE	LOCUS_NAME_(CHR:START_END)
0.245547	0.0486966	4.59773e-07	1	Falrg	MRPS21	CD4NC	1:150255587-150493925_1
-0.847797	0.157337	7.10856e-08	1	Fgut	GBA	CD4NC	1:155033308-155960185_3
0.527517	0.0952706	3.07632e-08	1	Falrg	RERE	CD4NC	1:8373208-8917212_1
0.543849	0.098116	2.97471e-08	1	Falrg	RP5-1115A15.1	CD4NC	1:8373208-8917212_1
-1.42926	0.272589	1.57747e-07	1	Fgut	CD48	NKR	1:161299409-161646807_1
-0.375329	0.0598882	3.67674e-10	1	Falrg	PRKCQ-AS1	CD4ET	10:5888961-6714175_3
-0.244845	0.0390679	3.67674e-10	1	Falrg	PRKCQ-AS1	CD4NC	10:5888961-6714175_3
-0.279839	0.0446516	3.67674e-10	1	Falrg	PRKCQ-AS1	CD8NC	10:5888961-6714175_3
-0.552449	0.0881497	3.67674e-10	1	Falrg	PRKCQ-AS1	CD8S100B	10:5888961-6714175_3
-0.674783	0.105668	1.70425e-10	1	Faid	AP003774.1	BMem	11:64012910-64141771_1
-0.595433	0.0932422	1.70425e-10	1	Faid	AP003774.1	CD4ET	11:64012910-64141771_1
-0.353187	0.0560666	2.98774e-10	1	Faid	AP003774.1	CD8ET	11:64012910-64141771_1
0.832617	0.139295	2.26803e-09	1	Faid	CCDC88B	CD8ET	11:64012910-64141771_1
-0.423779	0.0666565	2.04871e-10	1	Faid	AP003774.1	CD8NC	11:64012910-64141771_1
-0.748509	0.117734	2.04871e-10	1	Faid	AP003774.1	CD8S100B	11:64012910-64141771_1
-0.326077	0.0507881	1.35965e-10	1	Faid	AP003774.1	NK	11:64012910-64141771_1
-0.368937	0.0800175	4.01302e-06	1	Falrg	ZFP36L1	BIN	14:68728425-69311424_2
-0.374819	0.0839895	8.09364e-06	1	Falrg	ZFP36L1	BMem	14:68728425-69311424_2
-0.870198	0.168728	2.50401e-07	1	Fgut	ZFP36L1	BMem	14:68728425-69311424_3
-0.399861	0.0846756	2.33229e-06	1	Falrg	ZFP36L1	CD4NC	14:68728425-69311424_2
-0.985065	0.17389	1.47134e-08	1	Fgut	ZFP36L1	CD4NC	14:68728425-69311424_3
0.717718	0.129387	2.90491e-08	1	Faid	CTSH	BIN	15:79121776-79239449_1
0.757131	0.136504	2.91286e-08	1	Faid	CTSH	BMem	15:79121776-79239449_1
-1.60484	0.319355	5.02755e-07	1	Faid	RP11-279F6.3	CD8ET	15:69964858-70048157_2
0.728529	0.128608	1.47242e-08	1	Faid	CTSH	CD8ET	15:79121776-79239449_1
1.29395	0.225201	9.15038e-09	1	Faid	CTSH	DC	15:79121776-79239449_1
0.775815	0.131041	3.21191e-09	1	Faid	CTSH	MonoC	15:79121776-79239449_1
0.737031	0.12449	3.21191e-09	1	Faid	CTSH	MonoNC	15:79121776-79239449_1
0.661894	0.126177	1.55645e-07	1	Faid	CTSH	Plasma	15:79121776-79239449_1
-0.456454	0.0904173	4.45733e-07	1	Falrg	IL4R	BIN	16:27217239-27414840_1
0.463916	0.0690635	1.85214e-11	1	Fgut	TUFM	BIN	16:28299132-29002706_1
0.565864	0.0841562	1.76829e-11	1	Fgut	TUFM	BMem	16:28299132-29002706_1
0.344239	0.0513136	1.96587e-11	1	Fgut	TUFM	CD4NC	16:28299132-29002706_1
-0.64329	0.154909	3.28577e-05	1	Fgut	ADCY7	CD4NC	16:50113773-51031876_20
-0.985049	0.237207	3.28577e-05	1	Fgut	BRD7	CD4NC	16:50113773-51031876_20
-0.891763	0.214743	3.28577e-05	1	Fgut	CYLD	CD4NC	16:50113773-51031876_20
0.975046	0.200104	1.10084e-06	1	Fgut	SNX20	CD4NC	16:50113773-51031876_21
-0.774866	0.123335	3.32879e-10	1	Fgut	CCDC101	CD8ET	16:28299132-29002706_1
0.41554	0.0617997	1.76829e-11	1	Fgut	TUFM	CD8ET	16:28299132-29002706_1
-0.707097	0.170274	3.28577e-05	1	Fgut	ADCY7	CD8ET	16:50113773-51031876_20
-0.750136	0.180638	3.28577e-05	1	Fgut	BRD7	CD8ET	16:50113773-51031876_20
0.427524	0.0635821	1.76829e-11	1	Fgut	TUFM	CD8NC	16:28299132-29002706_1
-0.933182	0.224717	3.28577e-05	1	Fgut	CYLD	CD8NC	16:50113773-51031876_20
0.714648	0.15314	3.06187e-06	1	Fgut	LITAF	MonoNC	16:11006011-11751015_3
-0.865804	0.135619	1.72426e-10	1	Fgut	SULT1A1	MonoNC	16:28299132-29002706_1
0.72844	0.108584	1.96587e-11	1	Fgut	TUFM	MonoNC	16:28299132-29002706_1
-0.698322	0.168161	3.28577e-05	1	Fgut	ADCY7	NK	16:50113773-51031876_20
-0.620695	0.149468	3.28577e-05	1	Fgut	BRD7	NK	16:50113773-51031876_20
-1.07524	0.258925	3.28577e-05	1	Fgut	PAPD5	NK	16:50113773-51031876_20
1.31191	0.234289	2.14921e-08	1	Fgut	GPX4	CD4NC	19:1095514-1186316_1
-0.707105	0.136654	2.28631e-07	1	Faid	FKRP	CD4NC	19:47176752-47287939_1
-0.643248	0.124478	2.37172e-07	1	Faid	FUT2	CD4NC	19:49114236-49252151_1
-1.07964	0.208649	2.28631e-07	1	Faid	FKRP	CD8ET	19:47176752-47287939_1
-1.12174	0.211476	1.13076e-07	1	Faid	CALM3	NKR	19:47176752-47287939_1
0.98482	0.181241	5.51761e-08	1	Fgut	AC010883.5	CD4NC	2:43449385-43922676_1
-0.766645	0.139722	4.09004e-08	1	Fgut	IL18R1	CD4NC	2:102565070-103302509_1
-0.233196	0.058868	7.45302e-05	1	Faid	CTLA4	CD4NC	2:204450734-205043436_2
1.16672	0.180672	1.06325e-10	1	Fgut	ITGA4	MonoC	2:182308836-182333447_1
0.517801	0.089886	8.3797e-09	1	Falrg	LINC00299	NK	2:8439629-8508404_1
0.822158	0.167414	9.06519e-07	1	Fgut	STMN3	BIN	20:62212928-62696024_1
1.24028	0.172539	6.55499e-13	1	Fgut	STMN3	BMem	20:62212928-62696024_1
1.15501	0.146691	3.44035e-15	1	Falrg	STMN3	CD4ET	20:62212928-62696024_1
-0.865101	0.110006	3.71719e-15	1	Falrg	SLC2A4RG	CD4NC	20:62212928-62696024_1
0.930118	0.118128	3.44035e-15	1	Falrg	STMN3	CD4NC	20:62212928-62696024_1
1.06373	0.195092	4.96796e-08	1	Fgut	SYNGR1	BIN	22:39624238-39844786_2
0.664462	0.0961384	4.79495e-12	1	Faid	SYNGR1	BMem	22:39624238-39844786_3
-1.05379	0.149696	1.92915e-12	1	Fgut	UBE2L3	CD4NC	22:21798351-21984379_1
-0.878927	0.137353	1.56357e-10	1	Faid	UBE2L3	CD4NC	22:21798351-21984379_1
-1.01455	0.143886	1.77512e-12	1	Fgut	UBE2L3	CD8ET	22:21798351-21984379_1
-0.867672	0.1321	5.0894e-11	1	Faid	UBE2L3	CD8ET	22:21798351-21984379_1
0.373462	0.0540348	4.79495e-12	1	Faid	SYNGR1	CD8ET	22:39624238-39844786_3
-1.52289	0.215979	1.77512e-12	1	Fgut	UBE2L3	CD8NC	22:21798351-21984379_1
-1.30242	0.198288	5.0894e-11	1	Faid	UBE2L3	CD8NC	22:21798351-21984379_1
0.621789	0.0899642	4.79495e-12	1	Faid	SYNGR1	CD8NC	22:39624238-39844786_3
0.574525	0.0831257	4.79495e-12	1	Faid	SYNGR1	CD8S100B	22:39624238-39844786_3
1.00945	0.166484	1.33288e-09	1	Faid	SYNGR1	DC	22:39624238-39844786_3
-1.07158	0.151618	1.57619e-12	1	Fgut	UBE2L3	NK	22:21798351-21984379_1
-0.901187	0.14038	1.36606e-10	1	Faid	UBE2L3	NK	22:21798351-21984379_1
0.307874	0.0445451	4.79495e-12	1	Faid	SYNGR1	NK	22:39624238-39844786_3
0.852657	0.136583	4.29925e-10	1	Faid	SYNGR1	NKR	22:39624238-39844786_3
0.424767	0.0753867	1.75554e-08	1	Fgut	ERAP2	BIN	5:96133592-96372165_1
0.348554	0.0626064	2.58592e-08	1	Fgut	ERAP2	BMem	5:96133592-96372165_1
0.798046	0.155339	2.78483e-07	1	Faid	ANKRD55	CD4NC	5:55435220-55567087_1
1.54842	0.305234	3.91854e-07	1	Faid	CTD-2031P19.5	CD4NC	5:55435220-55567087_1
0.105367	0.192347	0.583832	1	Faid	IL6ST	CD4NC	5:55435220-55567087_1
0.197123	0.0344639	1.06714e-08	1	Fgut	ERAP2	CD4NC	5:96133592-96372165_1
0.37014	0.084614	1.21733e-05	1	Falrg	SLC22A5	CD4NC	5:131336287-132233230_6
-0.391844	0.0709187	3.29005e-08	1	Falrg	RGS14	CD4NC	5:176528106-176800361_1
0.811989	0.141525	9.61326e-09	1	Fgut	ERAP2	CD4SOX4	5:96133592-96372165_1
0.24614	0.0429988	1.0383e-08	1	Fgut	ERAP2	CD8ET	5:96133592-96372165_1
0.243726	0.042577	1.0383e-08	1	Fgut	ERAP2	CD8NC	5:96133592-96372165_1
-0.4536	0.0828523	4.37992e-08	1	Falrg	RGS14	CD8NC	5:176528106-176800361_1
0.336192	0.0634299	1.15668e-07	1	Fgut	ERAP2	CD8S100B	5:96133592-96372165_1
0.397248	0.0693961	1.0383e-08	1	Fgut	ERAP2	MonoNC	5:96133592-96372165_1
-0.81891	0.121064	1.33969e-11	1	Fgut	PTGER4	NK	5:39721625-41142606_7
0.238372	0.0416417	1.0383e-08	1	Fgut	ERAP2	NK	5:96133592-96372165_1
1.71711	0.195067	1.33566e-18	1	Fgut	UQCRQ	NK	5:131336287-132233230_2
0.508599	0.0891382	1.1584e-08	1	Fgut	ERAP2	NKR	5:96133592-96372165_1
-0.400389	0.0714009	2.05131e-08	1	Fgut	RNASET2	CD4ET	6:167348416-167551452_1
-0.727877	0.134506	6.25059e-08	1	Faid	CENPW	CD4NC	6:126629425-127080700_1
-0.181263	0.0323299	2.06262e-08	1	Falrg	AHI1	CD4NC	6:135624811-135972600_1
-0.245789	0.0438312	2.05131e-08	1	Fgut	RNASET2	CD4NC	6:167348416-167551452_1
-0.79221	0.16663	1.99134e-06	1	Fgut	RNASET2	CD4SOX4	6:167348416-167551452_1
-0.697235	0.131519	1.14906e-07	1	Fgut	RNASET2	CD8ET	6:167348416-167551452_1
-0.221964	0.039736	2.32385e-08	1	Falrg	AHI1	CD8NC	6:135624811-135972600_1
-0.414895	0.0739877	2.05131e-08	1	Fgut	RNASET2	CD8NC	6:167348416-167551452_1
-0.429024	0.0768037	2.32385e-08	1	Falrg	AHI1	CD8S100B	6:135624811-135972600_1
-0.626454	0.11438	4.32668e-08	1	Fgut	RNASET2	CD8S100B	6:167348416-167551452_1
-1.12225	0.200129	2.05131e-08	1	Fgut	RNASET2	DC	6:167348416-167551452_1
-0.429979	0.0766777	2.05131e-08	1	Fgut	RNASET2	NK	6:167348416-167551452_1
-1.42762	0.254779	2.10209e-08	1	Fgut	RNASET2	NKR	6:167348416-167551452_1
-0.584747	0.0918534	1.93905e-10	1	Faid	SKAP2	CD4NC	7:26695215-27127696_1
-0.815673	0.128128	1.93905e-10	1	Faid	SKAP2	CD8NC	7:26695215-27127696_1
-0.587193	0.0922376	1.93905e-10	1	Faid	SKAP2	NK	7:26695215-27127696_1
-0.678732	0.107518	2.74175e-10	1	Faid	BLK	BIN	8:10576753-11525435_1
1.31783	0.207041	1.95211e-10	1	Faid	FAM167A	BIN	8:10576753-11525435_1
-0.586372	0.0923919	2.20157e-10	1	Faid	BLK	BMem	8:10576753-11525435_1
0.863977	0.13571	1.9359e-10	1	Faid	FAM167A	BMem	8:10576753-11525435_1
